# GeneCAD: Plant Genome Annotation with a DNA Foundation Model

**DOI:** 10.1101/2025.10.31.685877

**Authors:** Zong-Yan Liu, Ana Berthel, Eric Czech, Edgar Marroquin, Michelle Stitzer, Sheng-Kai Hsu, Matt Pennell, Edward S. Buckler, Jingjing Zhai

## Abstract

Accurate genome annotation is fundamental to biological discovery, yet identifying gene structures directly from DNA sequence remains a major challenge in complex genomes. We introduce GeneCAD, a sequence-only framework that predicts biologically coherent gene models without requiring species-matched transcriptomic or proteomic evidence. GeneCAD integrates lineage-specific DNA representations from the PlantCAD2 foundation model with a transformer encoder and a chromosome-scale conditional random field (CRF) to enforce structural constraints, such as splice-phase and feature order. To ensure high-quality supervision, we implement a curation strategy using a sequence-based masked-motif score to filter reference transcripts. As a primary validation across diverse angiosperms, including a complex allotetraploid, GeneCAD improves transcript F1 by approximately 9% over current tools like Helixer and BRAKER3, while sharpening boundary precision and achieving a best-in-class recovery of 86% of classical coding sequences. Furthermore, we demonstrate the framework’s modularity by adapting it to animal lineages through the substitution of the underlying DNA foundation model. While the long introns of vertebrates challenge full transcript reconstruction, the model remains highly effective at identifying individual exons. By connecting evolutionary signals with structured decoding, GeneCAD provides a versatile and scalable solution for high-fidelity genome annotation across the Tree of Life.

**Graphical Abstract:** 

**Lay Summary:** Identifying where genes are located within a genome is a major challenge in biology, especially in plants with large and repetitive DNA. Current methods often rely on expensive laboratory data or struggle to find genes in “noisy” regions. We developed GeneCAD, a deep-learning tool that identifies genes using only the raw DNA sequence. By using AI models that recognize patterns shaped by millions of years of evolution, GeneCAD predicts gene structures with high accuracy and consistency. Our tests show that GeneCAD outperforms existing tools in plants and can be easily adapted for use in other species, including animals. By removing the need for costly lab experiments, GeneCAD provides an affordable way for researchers to quickly map the genomes of everything from rare wild plants to essential food crops.
