## Supplementary Table 1 for "GeneCAD: Plant Genome Annotation with a DNA Foundation Model"

### Sheet: Table_s1_train-genome-list-with
Supplementary Table 1	Survey of plant reference genomes for MMLR-based curation and species selection	Summary of 64 plant genomes evaluated for inclusion in GeneCAD training and validation. For each species, the table reports assembly source, contiguity statistics (scaffold N50, genome size), BUSCO v5.4.3 completeness, mean masked-motif logistic regression (MMLR) score computed in a zero-shot PlantCAD2 setting, annotation source and method, evidence type (RNA-seq, protein, or ab initio), and tran…
species	class	order	family	genus	genome size	number of scaffolds	L50 scaffolds	N50 scaffolds	L50 contigs	N50 contigs	Eukaryote BUSCO percent	Embryophyte BUSCO percent	mean of Masked Motif Accuracy	number of transcripts	number of retained	percent retained	annotation pipeline/methodology	RNA-seq evidence	long-read transcript evidence	EST evidence	protein homology evidence	alternative splicing annotated	training group	reference
Ananas comosus	Magnoliopsida	Poales	Bromeliaceae	Ananas	381905120	3133	13	11759267	4577	24393	92.1	89.3	0.700061	27024	19960	73.8603	MAKER	Yes	No	No	Yes (Implicit in MAKER)	No	Discard	Phytozome
Aquilegia coerulea	Magnoliopsida	Ranunculales	Ranunculaceae	Aquilegia	306516179	1034	4	43571201	797	110876	98.7	95.8	0.715647	43550	31995	73.4673	JGI Custom Pipeline (FGENESH+, GenomeScan, PASA)	No	No	Yes	Yes	Yes	Discard	Phytozome
Arabidopsis thaliana	Magnoliopsida	Brassicales	Brassicaceae	Arabidopsis	119667750	7	3	23459830	5	10898021	98.7	99.3	0.785055	48456	42323	87.3432	ARAPORT Community Annotation	Yes	Yes	Yes	Yes	Yes	Train	Phytozome
Arachis hypogaea	Magnoliopsida	Fabales	Fabaceae	Arachis	2556916893	21	9	136458205	93	8294637	100	99.3	0.705652	84714	58287	68.8044	MAKER	Yes	No	No	Yes (A. thaliana, G. max, M. truncatula)	Yes	Discard	Phytozome
Asparagus officinalis	Magnoliopsida	Asparagales	Asparagaceae	Asparagus	1187539004	11799	5	131339754	8145	43669	88.8	79	0.652095	27395	17139	62.5625	Integrated approach (homology, ab initio, RNA-seq)	Yes	No	No	Yes (other flowering plants)	No	Discard	Phytozome
Beta vulgaris	Magnoliopsida	Caryophyllales	Amaranthaceae	Beta	568751015	18	5	61987056	119	1287207	96.7	92.2	0.756796	25326	21244	83.8822	MAKER	Yes	No	No	Yes (A. thaliana, S. lycopersicum, P. trichocarpa)	No	Discard	Phytozome
Betula platyphylla	Magnoliopsida	Fagales	Betulaceae	Betula	457217419	446	6	30020424	178	792891	93.7	92.4	0.681029	33967	24998	73.595	Combination of de novo (Augustus, Genscan), homology, and RNA-seq evidence, integrated with GLEAN	Yes	No	No	Yes (P. trichocarpa, A. thaliana, etc.)	No	Discard	Phytozome
Boechera stricta	Magnoliopsida	Brassicales	Brassicaceae	Boechera	189344188	1990	26	2187891	1371	34799	96	97.4	0.740739	29812	24517	82.2387	JGI Custom Pipeline (PERTRAN, PASA)	Yes	No	Yes	Yes	Yes	Discard	Phytozome
Capsella rubella	Magnoliopsida	Brassicales	Brassicaceae	Capsella	134834574	853	4	15060676	265	134112	98.3	97.2	0.782472	29547	26312	89.0513	JGI Custom Pipeline (PERTRAN, PASA, EXONERATE, FGENESH+, GenomeScan)	Yes	No	Yes	Yes (10+ proteomes)	Yes	Discard	Phytozome
Carya illinoinensis	Magnoliopsida	Fagales	Juglandaceae	Carya	649961136	16	7	44708330	9	26527444	98	95.9	0.755084	68161	53966	79.1743	JGI Custom Pipeline (PERTRAN, PASA)	Yes	No	Yes	Yes	Yes	Discard	Phytozome
Chenopodium quinoa	Magnoliopsida	Caryophyllales	Chenopodiaceae	Chenopodium	1385456844	3486	105	3846917	209	1787824	96	90.6	0.719205	44776	34749	77.6063	MAKER / AUGUSTUS	Yes	Yes	No	Yes (A. hypochondriacus, B. vulgaris, etc.)	Yes	Discard	Phytozome
Cicer arietinum	Magnoliopsida	Fabales	Fabaceae	Cicer	532289632	7163	6	39989001	4091	34084	95.4	89.6	0.781488	28269	25460	90.0633	Combination of ab initio, homology, and transcript evidence integrated with GLEAN	Yes	No	Yes	Yes (Gene sets from 6 plant species)	No	Discard	Phytozome
Cinnamomum kanehirae	Magnoliopsida	Laurales	Lauraceae	Cinnamomum	730426935	2153	6	50350591	329	498920	93.1	89.8	0.710625	27899	20801	74.5582	MAKER2	Yes	No	No	Yes (reference plants)	No	Discard	Phytozome
Citrus clementina	Magnoliopsida	Sapindales	Rutaceae	Citrus	301386998	1398	4	31410901	712	118875	96.7	94.6	0.750547	33929	27728	81.7236	JGI Custom Pipeline (PASA)	No	No	Yes	Yes (A. thaliana, peach, grape)	Yes	Discard	Phytozome
Coffee arabica	Magnoliopsida	Gentianales	Rubiaceae	Coffea	1025606995	236	10	43715010	234	1107762	99.6	99.1	0.778485	53273	41473	77.8499	Not specified	Yes	Yes	No	Not specified	Yes	Validate	https://academic.oup.com/g3journal/article/15/1/jkae262/7900928
Corylus avellana	Magnoliopsida	Fagales	Betulaceae	Corylus	349702244	11	5	32584664	8	15062000	96.9	96.2	0.719941	48832	39736	81.3729	BRAKER3 / TSEBRA	Yes	No	No	Yes (C. avellana 'Tombul')	Yes	Discard	Phytozome
Corymbia citriodora	Magnoliopsida	Myrtales	Myrtaceae	Corymbia	544205759	14893	7	31549113	1000	138876	95.1	95.1	0.709954	45651	34210	74.9381	JGI Custom Pipeline (PERTRAN, PASA)	Yes	No	Yes	Yes (multiple plants)	Yes	Discard	Phytozome
Cucumis sativus	Magnoliopsida	Cucurbitales	Cucurbitaceae	Cucumis	203058019	4219	51	993451	1482	37544	95	89	0.742857	30364	24245	79.8478	JGI Custom Pipeline (FGENESH+, GenomeScan, PASA, EXONERATE)	Yes	No	Yes	Yes (Multiple plants & Swiss-Prot)	Yes	Discard	Phytozome
Daucus carota	Magnoliopsida	Apiales	Apiaceae	Daucus	441119532	11	4	51152908	19	6076493	100	99.3	0.730129	36307	29922	82.4139	MAKER / GeMoMa	Yes	Yes	Yes	Yes (5 related species)	Yes	Discard	Phytozome
Dioscorea alata	Magnoliopsida	Dioscoreales	Dioscoreaceae	Dioscorea	480026477	25	9	23984514	31	4491430	96.4	94.9	0.749646	38603	30991	80.2813	JGI plant genome pipeline (PERTRAN)	Yes	Yes	Yes	Yes (11+ plant proteomes & Swiss-Prot)	Yes	Discard	Phytozome
Eleusine coracana	Magnoliopsida	Poales	Poaceae	Eleusine	1111714373	532	9	61270980	25	15268596	97	94.9	0.764549	48836	42990	88.0293	Monat et al. (2019) method	Yes	No	No	Yes	No	Discard	Phytozome
Eucalyptus grandis	Magnoliopsida	Myrtales	Myrtaceae	Eucalyptus	612589791	4943	5	57472304	2266	67206	95	92.3	0.702245	46280	33764	72.9559	JGI Custom Pipeline (PASA)	No	Yes	No	Yes (multiple plants)	Yes	Discard	Phytozome
Eutrema salsugineum	Magnoliopsida	Brassicales	Brassicaceae	Eutrema	243117811	639	8	13441892	272	251592	98.7	98.4	0.771442	29284	25444	86.887	Combination of ab initio (Genome Scan, FgeneSH), homology, and EST evidence	Yes	No	Yes	Yes (Angiosperm proteins)	No	Discard	Phytozome
Fragaria vesca	Magnoliopsida	Rosales	Rosaceae	Fragaria	220357314	29	3	33907851	12	6973706	97.7	97.8	0.738044	64597	48886	75.6784	Custom pipeline (MAKER2, EVM, PASA)	Yes	Yes	No	Yes (UniProt)	Yes	Discard	Phytozome
Glycine max	Magnoliopsida	Fabales	Fabaceae	Glycine	1011128777	20	10	51135784	10	44449196	98.3	97.7	0.765427	80374	66905	83.2421	JGI Custom Pipeline (PERTRAN, PASA)	No	Yes	No	Yes (multiple plants)	Yes	Train	Phytozome
Hordeum vulgare	Magnoliopsida	Poales	Poaceae	Hordeum	4225605719	8	4	610333535	15	69630691	92.1	94.7	0.768234	37963	33253	87.5932	IBSC Custom Pipeline	Yes	Yes	Yes	Yes (O. sativa, B. distachyon, S. bicolor)	Yes	Train	Phytozome
Juglans regia	Magnoliopsida	Fagales	Juglandaceae	Juglans	572786133	24756	7	37114715	146	1072962	99.2	98.9	0.82336	41077	33822	82.338	PASA pipeline (transcript-based)	Yes	Yes	No	Yes (NCBI & UniProt)	Yes	Validate	https://academic.oup.com/gigascience/article/9/5/giaa050/5841058
Lactuca sativa	Magnoliopsida	Asterales	Asteraceae	Lactuca	2399509484	10	4	257910700	52470	12459	96.4	92.5	0.694448	62656	44664	71.2845	GLEAN / MAKER	Yes	No	No	Not specified	Yes	Discard	Phytozome
Lens ervoides	Magnoliopsida	Fabales	Fabaceae	Lens	2866468354	1141	4	396172349	176	4706458	96.7	92.7	0.686464	37045	25791	69.6207	MAKER-P pipeline, refined with PASA	Yes	No	No	Yes (M. truncatula)	No	Discard	Phytozome
Linum usitatissimum	Magnoliopsida	Malpighiales	Linaceae	Linum	318250901	88420	132	693492	4427	20125	97.7	92.1	0.736569	43484	35571	81.8025	Combination of de novo (GlimmerHMM, Augustus), homology, and ESTs, integrated with GLEAN	No	No	Yes	Yes (NCBI nr, Arabidopsis, Poplar)	No	Discard	Phytozome
Lotus japonicus	Magnoliopsida	Fabales	Fabaceae	Lotus	544173911	323	3	85550444	64	2515607	98.3	96.7	0.759154	28251	23484	83.1263	Custom pipeline (EVM, PASA)	Yes	No	No	Yes (Homologous species & databases)	No	Discard	Phytozome
Lupinus albus	Magnoliopsida	Fabales	Fabaceae	Lupinus	450972408	89	12	17349171	21	8734267	97	95	0.738028	38258	32233	84.2517	EuGene-EP pipeline	Yes	No	No	Yes (Swiss-Prot, UniProt, M. truncatula)	No	Discard	Phytozome
Malus domestica	Magnoliopsida	Rosales	Rosaceae	Malus	709561391	18	8	37604908	342	558992	96.4	96.8	0.715817	45116	34229	75.8689	EuGene pipeline	Yes	No	Yes	Yes (Plant proteomes & Swiss-Prot)	No	Discard	Phytozome
Manihot esculenta	Magnoliopsida	Malpighiales	Euphorbiaceae	Manihot	639586700	84	9	34668054	56	3258867	98.3	98.7	0.751021	59151	46804	79.1263	JGI Custom Pipeline (PASA)	Yes	No	Yes	Yes	Yes	Discard	Phytozome
Medicago truncatula	Magnoliopsida	Fabales	Fabaceae	Medicago	411831487	1949	4	49172423	326	249177	97.4	93.6	0.681976	62319	45451	72.9328	JCVI Custom Pipeline (Augustus, FGENESH, EVM)	Yes	No	No	Yes	Yes	Discard	Phytozome
Miscanthus sinensis	Magnoliopsida	Poales	Poaceae	Miscanthus	2079430866	14431	9	88510541	16490	33106	97.7	97.6	0.677305	89486	60043	67.0976	JGI Custom Pipeline (PERTRAN, PASA)	Yes	No	No	Yes (multiple plants)	Yes	Discard	Phytozome
Musa acuminata	Magnoliopsida	Zingiberales	Musaceae	Musa	472960417	12	4	34148863	3428	28319	94.1	86.7	0.668956	36528	23971	65.6236	GAZE framework	Yes	No	Yes	Yes (UniProt)	No	Discard	Phytozome
Nicotiana sylvestris	Magnoliopsida	Solanales	Solanaceae	Nicotiana	2321584986	151	6	188594255	50	14974217	98.8	99.3	0.743214	52315	38882	74.3229	Custom pipeline (EVM, PASA)	Yes	No	No	Yes (7 plant species)	No	Validate	https://www.nature.com/articles/s41588-025-02126-0
Nicotiana tabacum	Magnoliopsida	Solanales	Solanaceae	Nicotiana	3995756195	700	11	166564982	97	11819318	99.2	99.7	0.644255	80433	51820	64.4263	Custom pipeline (EVM, PASA)	Yes	No	No	Yes (7 plant species)	No	Validate	https://www.nature.com/articles/s41588-025-02126-0
Nymphaea colorata	Magnoliopsida	Nymphaeales	Nymphaeaceae	Nymphaea	409930971	806	7	25516871	46	2079871	98	92.5	0.706289	43975	29066	66.0966	MAKER pipeline (with Genscan, Augustus)	Yes	No	No	Yes (Implicit in pipeline)	Yes	Discard	Phytozome
Olea europaea	Magnoliopsida	Lamiales	Oleaceae	Olea	1142316613	41256	23	12567911	6365	43584	90.1	79.9	0.648435	50684	36043	71.1132	GLEAN	Yes	No	No	Yes (A. thaliana, S. indicum, etc.)	No	Discard	Phytozome
Oropetium thomaeum	Magnoliopsida	Poales	Poaceae	Oropetium	243174629	625	32	2386382	32	2386382	84.2	70.2	0.648386	28446	18866	66.3222	MAKER pipeline (with SNAP, Augustus, GeneMark)	Yes	No	Yes	Yes (Rice, Brachypodium)	No	Discard	Phytozome
Oryza sativa	Magnoliopsida	Poales	Poaceae	Oryza	374471240	14	6	29958434	17	7711345	95	95.6	0.688816	49061	36046	73.4718	JGI Custom Pipeline (PERTRAN, PASA)	Yes	No	Yes	Yes (for functional annotation)	Yes	Train	Phytozome
Panicum virgatum	Magnoliopsida	Poales	Poaceae	Panicum	1129857985	626	8	64346616	62	5460973	98.3	99.4	0.713731	129942	95333	73.3658	JGI Custom Pipeline (PERTRAN, PASA)	Yes	No	No	Yes (multiple plants)	Yes	Discard	Phytozome
Paspalum vaginatum	Magnoliopsida	Poales	Poaceae	Paspalum	651047655	1903	7	44532209	111	1526566	97.7	98.9	0.696841	45843	33017	72.0219	JGI Custom Pipeline (PERTRAN, PASA, FGENESH+, AUGUSTUS/BRAKER1)	Yes	No	Yes	Yes (6 plant species & Swiss-Prot)	Yes	Discard	Phytozome
Phaseolus vulgaris cultivar: Flavert	Magnoliopsida	Fabales	Fabaceae	Phaseolus	615703893	1231	6	54932568	12	19791875	100	99.3	0.815364	29549	24094	81.5391	Custom JGI pipeline (liftover & PERTRAN/PASA)	Yes	No	Yes	Yes (5 plant species)	Yes	Validate	https://www.sciencedirect.com/science/article/pii/S2352340923003013#refdata001
Poncirus trifoliata	Magnoliopsida	Sapindales	Rutaceae	Poncirus	264980413	152	5	27685527	71	842844	97.4	97.2	0.74771	33229	26994	81.2363	JGI Custom Pipeline (PERTRAN, PASA, FGENESH+, BRAKER1)	Yes	No	Yes	Yes (8 plant species & Swiss-Prot)	Yes	Discard	Phytozome
Populus trichocarpa	Magnoliopsida	Malpighiales	Salicaceae	Populus	392162179	46	7	21678634	13	13159747	98.7	98.9	0.756672	52400	43427	82.876	JGI Custom Pipeline (PERTRAN, PASA, FGENESH+, BRAKER1)	Yes	Yes	Yes	Yes (8 plant species & Swiss-Prot)	Yes	Train	Phytozome
Portulaca amilis	Magnoliopsida	Caryophyllales	Portulacaceae	Portulaca	403885173	4053	5	42597560	5291	22455	93.7	89	0.672309	58732	41284	70.2922	funannotate pipeline	Yes	No	No	Yes (Implicit in pipeline)	Yes	Discard	Phytozome
Prunus persica	Magnoliopsida	Rosales	Rosaceae	Prunus	227411381	191	4	27368013	250	255416	99	98.8	0.749898	47089	37394	79.4113	Custom pipeline (FGENESH+, GenomeScan, PASA)	Yes	No	Yes	Yes (Arabidopsis, Swiss-Prot, TrEMBL)	Yes	Discard	Phytozome
Quercus rubra	Magnoliopsida	Fagales	Fagaceae	Quercus	739579365	2264	6	58110601	124	1769907	97.7	97.4	0.747352	47780	38766	81.1344	JGI Custom Pipeline (PERTRAN, PASA, FGENESH+, EXONERATE)	Yes	No	Yes	Yes (8 plant species & Swiss-Prot)	Yes	Discard	Phytozome
Ricinus communis	Magnoliopsida	Malpighiales	Euphorbiaceae	Ricinus	350631014	25828	167	496528	4198	21408	94.1	90	0.563885	31221	18894	60.517	Custom pipeline (EVM, PASA)	No	No	Yes	Yes (Arabidopsis, Rice & databases)	No	Discard	Phytozome
Salix purpurea	Magnoliopsida	Malpighiales	Salicaceae	Salix	329287719	348	9	14688223	21	5083238	98.3	97	0.759095	57462	46627	81.1441	JGI Custom Pipeline (PERTRAN, PASA, FGENESH+, EXONERATE, BRAKER1)	Yes	No	Yes	Yes (7+ species & Swiss-Prot)	Yes	Discard	Phytozome
Schrenkiella parvula	Magnoliopsida	Brassicales	Brassicaceae	Schrenkiella	120016289	928	7	6763654	8	3484480	98.3	96.8	0.733453	26847	21625	80.549	Ab initio (FGENESH++, GENESCAN) refined with Stringtie	Yes	No	No	Yes (NCBI & TAIR)	No	Discard	Phytozome
Spinacia oleracea	Magnoliopsida	Caryophyllales	Chenopodiaceae	Spinacia	913512731	2027	4	121902013	142	1801505	92.7	83.9	0.719111	34876	26444	75.8229	MAKER pipeline (with AUGUSTUS)	Yes	Yes	No	Yes (SwissProt, TrEMBL)	No	Discard	Phytozome
Spirodela polyrhiza	Magnoliopsida	Alismatales	Araceae	Spirodela	145199413	33	10	4924802	2453	14924	92.7	79.6	0.678797	19623	13486	68.7255	Custom pipeline (Jigsaw, GeneMark-ES-GC, etc.)	No	No	Yes	Yes (7 plant species)	No	Discard	Phytozome
Thinopyrum intermedium	Magnoliopsida	Poales	Poaceae	Thinopyrum	11571000000	2020	19	526408016	275	6530629	98.3	99.7	0.736408	179779	144774	80.5289	JGI Custom Pipeline (PERTRAN, PASA, FGENESH+, EXONERATE, AUGUSTUS)	Yes	Yes	Yes	Yes (15+ species & Swiss-Prot)	Yes	Discard	Phytozome
Triticum aestivum	Magnoliopsida	Poales	Poaceae	Triticum	14577000000	22	10	713360525	12223	341062	98	99.3	0.747463	132624	109184	82.326	Custom pipeline (evidence-based merging)	Yes	No	Yes	Yes (4 grass species)	Yes	Discard	Phytozome
Vaccinium darrowii	Magnoliopsida	Ericales	Ericaceae	Vaccinium	582668408	107	6	47393601	85	1816313	93.7	90.1	0.677385	36717	26003	70.8201	BRAKER2 pipeline	Yes	Yes	No	Yes (V. corymbosum)	Yes	Discard	Phytozome
Vicia faba	Magnoliopsida	Fabales	Fabaceae	Vicia	11914536084	3986	4	1637815978	1228	2744986	97.7	93.1	0.715672	37252	29045	77.969	BRAKER2 pipeline (polished with legume homology)	Yes	No	No	Yes (OrthoDB & multiple legumes)	Yes	Discard	Phytozome
Vigna unguiculata	Magnoliopsida	Fabales	Fabaceae	Vigna	519435864	686	6	41684185	16	10911736	98.7	96	0.752587	42287	34469	81.512	JGI Custom Pipeline (PERTRAN, PASA, FGENESH+, GenomeScan, BRAKER1)	Yes	No	Yes	Yes (7 plant species & Swiss-Prot)	Yes	Discard	Phytozome
Vitis vinifera	Magnoliopsida	Vitales	Vitaceae	Vitis	486198630	33	9	23006712	1366	102674	97.7	95.8	0.734206	55564	43016	77.417	GAZE framework	No	No	Yes	Yes (UniProt)	Yes	Discard	Phytozome
Zea mays	Magnoliopsida	Poales	Poaceae	Zea	2182075994	685	5	226353449	16	47037903	97	96.4	0.72623	72539	54383	74.9707	Custom pipeline (evidence-based, ab initio, phylogenetic refinement)	Yes	No	Yes	Yes (Poaceae orthologs)	Yes	Validate	Phytozome
Zostera marina	Magnoliopsida	Alismatales	Zosteraceae	Zostera	260492111	310	4	34618966	12	7011431	96	85.3	0.726809	21483	17796	82.8376	EuGene pipeline (with GeneMark, Augustus)	Yes	No	Yes	Yes (PLAZA database)	No	Discard	Phytozome
