## Supplementary Table 2 for "GeneCAD: Plant Genome Annotation with a DNA Foundation Model"

### Sheet: New_benchmark
Supplementary Table 2	Performance benchmarking of GeneCAD and baseline annotation tools across plant genomes	Summary of predictive metrics (Recall, Precision, F1-score) for GeneCAD, Helixer, ANNEVO, and Tiberius across diverse plant species. Performance is evaluated at the base, exon, intron, transcript, and locus levels using both CDS-only and full-exon frameworks. The table also reports biological validity indicators, including canonical splice site percentages, BUSCO completeness, and boundary-level …
Tool	Species	Genome	Include in training?	BUSCO lineage	Exon level recall	Exon level precision	Exon f1 score	Transcript level recall	Transcript level precision	Transcript f1 score	Base level recall	Base level precision	Base f1 score	Intron level recall	Intron level precision	Intron f1 score	Transcript level recall 2	Transcript level precision 2	Transcript f1 score 2	Locus level recall	Locus level precision	Locus f1 score	GT-AG Canonical (%)	Complete BUSCOs (%)	Complete and single-copy BUSCOs (%)	Complete and duplicated BUSCOs (D) (%)	Fragmented BUSCOs (%)	Missing BUSCOs (%)	TIS recall	TIS precision	TIS f1 score	TTS recall	TTS precision	TTS f1 score	Donor recall	Donor precision	Donor f1 score	Receptor recall	Receptor precision	Receptor f1 score
GeneCAD	Arabidopsis_thaliana	GCA_978657495.1_TAIR12	Yes	eudicots_odb10	0.8937	0.9581	0.92478	0.6528	0.8273	0.729763	0.8422	0.936	0.886626	0.8701	0.9796	0.921609	0.5383	0.8738	0.666194	0.771	0.8738	0.819188	98.8	99.8	99.1	0.7	0	0.2	0.8112	0.8928	0.850046	0.8369	0.9223	0.877527	0.9038	0.9857	0.942975	0.8943	0.9848	0.937371
ANNEVO	Arabidopsis_thaliana	GCA_978657495.1_TAIR12	No	eudicots_odb10	0.8597	0.9086	0.883474	0.587	0.712	0.643486	0.6801	0.9907	0.80653	0.7959	0.9173	0.852299	0.3677	0.6179	0.461043	0.5267	0.6179	0.568667	98.5	99.1	98.2	0.9	0.5	0.4	0.8129	0.9105	0.858936	0.8115	0.9102	0.858021	0.946	0.8473	0.893934	0.8412	0.9482	0.891501
Helixer	Arabidopsis_thaliana	GCA_978657495.1_TAIR12	Yes	eudicots_odb10	0.8819	0.8938	0.88781	0.6215	0.7437	0.677131	0.8509	0.936	0.891424	0.8607	0.9022	0.880962	0.4619	0.6853	0.551848	0.6616	0.6853	0.673241	97.24	99.4	98.7	0.7	0.3	0.3	0.8286	0.8611	0.844537	0.8314	0.8653	0.848011	0.9107	0.9247	0.917647	0.9009	0.9236	0.912109
Tiberius	Arabidopsis_thaliana	GCA_978657495.1_TAIR12	No	eudicots_odb10	0.8833	0.9438	0.912548	0.6627	0.8183	0.732326	0.6762	0.9778	0.799502	0.8262	0.975	0.894454	0.429	0.7072	0.534041	0.6145	0.7072	0.657599	98.55	98.9	98.2	0.7	0.4	0.7	0.8038	0.8619	0.831837	0.8306	0.8919	0.860159	0.8572	0.9799	0.914452	0.848	0.9787	0.908674
GeneCAD	Zea_mays	Zmays_833_Zm-B73-REFERENCE-NAM-5.0	No	liliopsida_odb10	0.6382	0.8845	0.74143	0.2618	0.6004	0.364613	0.7207	0.9276	0.811165	0.649	0.9332	0.765576	0.2568	0.6644	0.370425	0.52	0.6644	0.583398	96.42	92.2	77.6	14.6	4.6	3.2	0.4886	0.7243	0.583548	0.4912	0.7562	0.595551	0.7142	0.9463	0.814029	0.6943	0.9436	0.799977
ANNEVO	Zea_mays	Zmays_833_Zm-B73-REFERENCE-NAM-5.0	No	liliopsida_odb10	0.584	0.804	0.676565	0.227	0.5801	0.326311	0.5223	0.9044	0.662183	0.5616	0.819	0.666305	0.1724	0.4863	0.254556	0.3491	0.4863	0.406434	97.85	90.7	77.7	13	2.9	6.4	0.4785	0.7905	0.596145	0.458	0.785	0.578488	0.6406	0.8609	0.734589	0.6281	0.8658	0.728039
Helixer	Zea_mays	Zmays_833_Zm-B73-REFERENCE-NAM-5.0	Yes	liliopsida_odb10	0.6751	0.6532	0.663969	0.2539	0.4393	0.321807	0.8201	0.7827	0.800964	0.6777	0.6232	0.649308	0.2072	0.3662	0.264655	0.4196	0.3662	0.391086	95.08	96.4	80.3	16.1	3	0.6	0.5502	0.6154	0.580976	0.5372	0.6234	0.577099	0.7906	0.6699	0.725262	0.7736	0.6725	0.719516
Tiberius	Zea_mays	Zmays_833_Zm-B73-REFERENCE-NAM-5.0	Yes	liliopsida_odb10	0.6394	0.5885	0.612895	0.2672	0.242	0.253976	0.5761	0.4191	0.485216	0.6158	0.7505	0.67651	0.2015	0.2999	0.241044	0.408	0.2999	0.345696	94.62	83.3	75.9	7.4	11	5.7	0.5228	0.3061	0.386124	0.5161	0.3135	0.390061	0.6904	0.7753	0.730391	0.6711	0.773	0.718455
GeneCAD	Juglans_regia	Juglans_regia.Walnut_2.0.dna.toplevel	No	eudicots_odb10	0.8221	0.8526	0.837072	0.4436	0.5804	0.502862	0.8958	0.7406	0.81084	0.87	0.8692	0.8696	0.4594	0.6265	0.530093	0.4594	0.6265	0.530093	96.04	98.6	89.9	8.7	0.6	0.8	0.6314	0.6696	0.649939	0.7012	0.7514	0.725433	0.9164	0.8791	0.897363	0.9018	0.8773	0.889381
ANNEVO	Juglans_regia	Juglans_regia.Walnut_2.0.dna.toplevel	No	eudicots_odb10	0.7056	0.7944	0.747372	0.3328	0.5175	0.40509	0.7014	0.8995	0.788193	0.7129	0.807	0.757037	0.3125	0.505	0.386086	0.3125	0.505	0.386086	97.83	91.5	84.7	6.8	0.9	7.6	0.5725	0.7216	0.638461	0.6156	0.7839	0.68963	0.782	0.8499	0.814537	0.7732	0.8522	0.81078
Helixer	Juglans_regia	Juglans_regia.Walnut_2.0.dna.toplevel	No	eudicots_odb10	0.8	0.7295	0.763125	0.3535	0.4247	0.385843	0.9013	0.6734	0.770858	0.8148	0.6868	0.745344	0.3075	0.3707	0.336155	0.3075	0.3707	0.336155	95.93	97	88.4	8.6	1.5	1.5	0.6378	0.6212	0.629391	0.6895	0.6785	0.683956	0.9107	0.737	0.814694	0.8956	0.7351	0.807451
Tiberius	Juglans_regia	Juglans_regia.Walnut_2.0.dna.toplevel	No	eudicots_odb10	0.8223	0.8382	0.830174	0.4607	0.5808	0.513825	0.7807	0.8764	0.825787	0.8436	0.8866	0.864566	0.45	0.6238	0.522835	0.45	0.6238	0.522835	97.91	98.3	90.5	7.8	0.9	0.8	0.6514	0.6656	0.658423	0.7246	0.7481	0.736163	0.8896	0.8976	0.893582	0.8756	0.896	0.885683
GeneCAD	Coffea_arabica	Coffea_arabica_geisha.final	No	eudicots_odb10	0.7972	0.7795	0.788251	0.4251	0.4127	0.418808	0.8644	0.6493	0.741567	0.8546	0.831	0.842635	0.3995	0.4617	0.428354	0.4648	0.4617	0.463245	92.98	99.2	13.5	85.7	0.3	0.5	0.6968	0.5805	0.633355	0.6319	0.5859	0.608031	0.8893	0.857	0.872851	0.8824	0.8522	0.867037
ANNEVO	Coffea_arabica	Coffea_arabica_geisha.final	No	eudicots_odb10	0.7426	0.8121	0.775797	0.5013	0.5744	0.535366	0.5761	0.8234	0.6779	0.7472	0.8561	0.797952	0.392	0.4971	0.438338	0.4561	0.4971	0.475718	97.75	94	19	75	1	5	0.6585	0.7043	0.68063	0.6613	0.7234	0.690957	0.7737	0.8784	0.822732	0.7665	0.8722	0.815941
Helixer	Coffea_arabica	Coffea_arabica_geisha.final	No	eudicots_odb10	0.8043	0.6553	0.722195	0.4558	0.3853	0.417595	0.4026	0.3853	0.39376	0.8067	0.5946	0.684598	0.2724	0.2558	0.263839	0.3169	0.2558	0.283091	95.11	98.2	17.2	81	1.3	0.5	0.7075	0.6319	0.667566	0.6406	0.7012	0.669532	0.9049	0.661	0.763955	0.8973	0.657	0.758574
Tiberius	Coffea_arabica	Coffea_arabica_geisha.final	Yes	eudicots_odb10	0.8267	0.8051	0.815757	0.5384	0.5555	0.546816	0.6601	0.8474	0.742114	0.8388	0.8533	0.845988	0.4143	0.4821	0.445636	0.482	0.4821	0.48205	97.39	98.9	16.8	82.9	0.6	0.5	0.7179	0.6914	0.704401	0.7316	0.7207	0.726109	0.8673	0.8742	0.870736	0.8615	0.8703	0.865878
GeneCAD	Nicotiana_tabacum	Nicotiana_tabacum	No	eudicots_odb10	0.7766	0.8343	0.804417	0.3588	0.4995	0.417618	0.7838	0.6883	0.732952	0.7536	0.8685	0.806981	0.3368	0.5662	0.422361	0.5502	0.5662	0.558085	92.94	98.8	10.3	88.5	0.9	0.3	0.6069	0.6	0.60343	0.6245	0.6078	0.616037	0.8172	0.8903	0.852185	0.8048	0.8845	0.84277
ANNEVO	Nicotiana_tabacum	Nicotiana_tabacum	No	eudicots_odb10	0.7748	0.8331	0.802893	0.4472	0.5973	0.511465	0.5798	0.8331	0.683745	0.7056	0.8922	0.788004	0.3203	0.5343	0.400506	0.5233	0.5343	0.528743	98.04	96.1	7.9	88.2	0.6	3.3	0.6981	0.6621	0.679624	0.7333	0.6843	0.707953	0.756	0.9036	0.823236	0.7486	0.9026	0.818419
Helixer	Nicotiana_tabacum	Nicotiana_tabacum	No	eudicots_odb10	0.7758	0.7335	0.754057	0.3135	0.4572	0.371953	0.7691	0.7683	0.7687	0.7252	0.6878	0.706005	0.2421	0.3689	0.292343	0.3955	0.3689	0.381737	96.1	99.3	14.9	84.4	0.2	0.5	0.6449	0.6678	0.65615	0.6492	0.6615	0.655292	0.8351	0.7488	0.789599	0.8258	0.7469	0.784371
Tiberius	Nicotiana_tabacum	Nicotiana_tabacum	Yes	eudicots_odb10	0.7932	0.8041	0.798613	0.4186	0.5288	0.467291	0.5939	0.811	0.685676	0.4988	0.5705	0.532246	0.3054	0.4844	0.374616	0.499	0.4844	0.491592	97.31	99.6	9.1	90.5	0.2	0.2	0.6593	0.5913	0.623451	0.6921	0.6108	0.648913	0.7868	0.8857	0.833326	0.7792	0.8847	0.828605
GeneCAD	Nicotiana_sylvestris	Nicotiana_sylvestris	No	eudicots_odb10	0.6516	0.8409	0.734245	0.294	0.5025	0.37096	0.6612	0.6876	0.674142	0.6729	0.8771	0.761549	0.2969	0.5778	0.392246	0.419	0.5778	0.485751	92.82	97.4	95	2.4	2.3	0.3	0.4364	0.5968	0.504149	0.4461	0.608	0.514617	0.7234	0.8997	0.801975	0.7125	0.8936	0.79284
ANNEVO	Nicotiana_sylvestris	Nicotiana_sylvestris	No	eudicots_odb10	0.6579	0.8389	0.737456	0.3758	0.6132	0.466007	0.5144	0.8525	0.641636	0.6343	0.896	0.742773	0.284	0.5371	0.371542	0.4008	0.5371	0.459046	98.04	95.3	93.3	2	0.6	4.1	0.5213	0.6805	0.590356	0.5509	0.7161	0.62273	0.6732	0.9075	0.772985	0.6677	0.9075	0.769347
Helixer	Nicotiana_sylvestris	Nicotiana_sylvestris	No	eudicots_odb10	0.6493	0.7363	0.690069	0.2537	0.4518	0.324937	0.6485	0.7521	0.696468	0.6464	0.6925	0.668656	0.2135	0.3746	0.271985	0.3013	0.3746	0.333975	96.21	96.7	94.6	2.1	2.6	0.7	0.4595	0.6546	0.539967	0.4625	0.6563	0.542615	0.7382	0.7546	0.74631	0.7299	0.7524	0.740979
Tiberius	Nicotiana_sylvestris	Nicotiana_sylvestris	No	eudicots_odb10	0.6655	0.801	0.72699	0.3417	0.5215	0.412874	0.5112	0.807	0.625912	0.6556	0.8764	0.750089	0.2682	0.4813	0.344455	0.3785	0.4813	0.423754	97.26	98.2	96.2	2	0.9	0.9	0.4755	0.5806	0.52282	0.4985	0.6062	0.5471	0.6959	0.8877	0.780185	0.6895	0.8869	0.775841
GeneCAD	Phaseolus vulgaris	Phaseolus vulgaris	No	eudicots_odb10	0.8817	0.9262	0.903402	0.5589	0.7553	0.642425	0.9374	0.8414	0.886809	0.8729	0.9427	0.906458	0.5098	0.7542	0.608372	0.7248	0.7542	0.739208	97.3	98.6	95.7	2.9	0.7	0.7	0.7687	0.8234	0.79511	0.8199	0.874	0.846086	0.9116	0.9536	0.932127	0.9024	0.9507	0.925921
ANNEVO	Phaseolus vulgaris	Phaseolus vulgaris	No	eudicots_odb10	0.9044	0.8779	0.890953	0.5577	0.7406	0.636267	0.7184	0.9014	0.799563	0.8355	0.9366	0.883166	0.4256	0.6459	0.513103	0.6051	0.6459	0.624835	98.39	99.3	96.5	2.8	0.2	0.5	0.7624	0.8025	0.781936	0.8038	0.8418	0.822361	0.8709	0.9457	0.90676	0.8622	0.943	0.900792
Helixer	Phaseolus vulgaris	Phaseolus vulgaris	No	eudicots_odb10	0.854	0.8533	0.85365	0.4542	0.6391	0.531015	0.9264	0.8388	0.880426	0.8287	0.8144	0.821488	0.3579	0.5172	0.423051	0.5089	0.5172	0.513016	97.1	98.3	95.9	2.4	1.2	0.5	0.7539	0.8408	0.794982	0.7741	0.859	0.814343	0.9069	0.8633	0.884563	0.8964	0.8594	0.87751
Tiberius	Phaseolus vulgaris	Phaseolus vulgaris	No	eudicots_odb10	0.8695	0.9266	0.897142	0.5503	0.7747	0.643498	0.7208	0.9586	0.822864	0.8273	0.9539	0.886101	0.4142	0.6557	0.507694	0.5889	0.6557	0.620507	98.4	98.2	95.7	2.5	0.8	1	0.7618	0.85	0.803487	0.8024	0.8908	0.844292	0.8633	0.9641	0.91092	0.8548	0.9614	0.904972
